# Genomic diversity of wild and cultured Yesso scallop *Mizuhopecten yessoensis* from Japan and Canada

**DOI:** 10.1101/2023.05.31.540437

**Authors:** Ben J. G. Sutherland, Naoki Itoh, Korrina Gilchrist, Brian Boyle, Myron Roth, Timothy J. Green

## Abstract

The Yesso scallop *Mizuhopecten yessoensis* is an important aquaculture species that was introduced to Western Canada from Japan to establish an economically viable scallop farming industry. This highly fecund species has been propagated in Canadian aquaculture hatcheries for the past 40 years, raising questions about genetic diversity and genetic differences among hatchery stocks. In this study, we compare cultured Canadian and wild Japanese populations of Yesso scallop using double-digest restriction site-associated DNA (ddRAD)-sequencing to genotype 21,048 variants in 71 wild-caught scallops from Japan, 65 scallops from the Vancouver Island University breeding population, and 37 scallops obtained from a commercial farm off Vancouver Island, British Columbia. The wild scallops are largely comprised of equally unrelated individuals, whereas cultured scallops are comprised of multiple families of related individuals. The polymorphism rate estimated in wild scallops was 1.7%, whereas in the cultured strains it ranged between 1.35% and 1.07%. Interestingly, heterozygosity rates were highest in the cultured populations, which is likely due to shellfish hatchery practices of crossing divergent strains to gain benefits of heterosis and to avoid inbreeding. Evidence of founder effects and drift were observed in the cultured strains, including high genetic differentiation between cultured populations and between cultured populations and the wild population. Cultured populations had effective population sizes ranging from 9-26 individuals whereas the wild population was estimated at 25-50K individuals. Further, a depletion of low frequency variants was observed in the cultured populations. These results indicate significant genetic diversity losses in cultured scallops in Canadian breeding programs.

**Article Summary:** Yesso scallop was introduced to breeding programs in Canada around 40 years ago and has become a valuable aquaculture species in the country with little information regarding its genetic diversity. This work genotypes over 20K genetic variants in wild Yesso scallops from Japan and compares to a major broodstock collection in British Columbia, Canada, as well as a commercial farm in the same region. Reduced polymorphism but elevated heterozygosity indicates value of using genetic information to guide breeding programs.
