## Additional File S1 for "Genomic diversity of wild and cultured Yesso scallop *Mizuhopecten yessoensis* from Japan and Canada"

### Sheet: Sheet1
sample_name	sample_title	organism	isolate	isolation_source	collection_date	geo_loc_name	tissue	material_provider	collected_by	specimen_voucher	description	shell length (mm)
BC_BC001.fq.gz	BC001	Patinopecten yessoensis	BC commercial (farm)	commercial, BC farmed	missing	Canada: British Columbia	Adductor muscle			BC001	BC farmed
BC_BC002.fq.gz	BC002	Patinopecten yessoensis	BC commercial (farm)	commercial, BC farmed	missing	Canada: British Columbia	Adductor muscle			BC002	BC farmed
BC_BC003.fq.gz	BC003	Patinopecten yessoensis	BC commercial (farm)	commercial, BC farmed	missing	Canada: British Columbia	Adductor muscle			BC003	BC farmed
BC_BC004.fq.gz	BC004	Patinopecten yessoensis	BC commercial (farm)	commercial, BC farmed	missing	Canada: British Columbia	Adductor muscle			BC004	BC farmed
BC_BC005.fq.gz	BC005	Patinopecten yessoensis	BC commercial (farm)	commercial, BC farmed	missing	Canada: British Columbia	Adductor muscle			BC005	BC farmed
BC_BC006.fq.gz	BC006	Patinopecten yessoensis	BC commercial (farm)	commercial, BC farmed	missing	Canada: British Columbia	Adductor muscle			BC006	BC farmed
BC_BC007.fq.gz	BC007	Patinopecten yessoensis	BC commercial (farm)	commercial, BC farmed	missing	Canada: British Columbia	Adductor muscle			BC007	BC farmed
BC_BC008.fq.gz	BC008	Patinopecten yessoensis	BC commercial (farm)	commercial, BC farmed	missing	Canada: British Columbia	Adductor muscle			BC008	BC farmed
BC_BC009.fq.gz	BC009	Patinopecten yessoensis	BC commercial (farm)	commercial, BC farmed	missing	Canada: British Columbia	Adductor muscle			BC009	BC farmed
BC_BC010.fq.gz	BC010	Patinopecten yessoensis	BC commercial (farm)	commercial, BC farmed	missing	Canada: British Columbia	Adductor muscle			BC010	BC farmed
BC_BC011.fq.gz	BC011	Patinopecten yessoensis	BC commercial (farm)	commercial, BC farmed	missing	Canada: British Columbia	Adductor muscle			BC011	BC farmed
BC_BC012.fq.gz	BC012	Patinopecten yessoensis	BC commercial (farm)	commercial, BC farmed	missing	Canada: British Columbia	Adductor muscle			BC012	BC farmed
BC_BC013.fq.gz	BC013	Patinopecten yessoensis	BC commercial (farm)	commercial, BC farmed	missing	Canada: British Columbia	Adductor muscle			BC013	BC farmed
BC_BC014.fq.gz	BC014	Patinopecten yessoensis	BC commercial (farm)	commercial, BC farmed	missing	Canada: British Columbia	Adductor muscle			BC014	BC farmed
BC_BC015.fq.gz	BC015	Patinopecten yessoensis	BC commercial (farm)	commercial, BC farmed	missing	Canada: British Columbia	Adductor muscle			BC015	BC farmed
BC_BC016.fq.gz	BC016	Patinopecten yessoensis	BC commercial (farm)	commercial, BC farmed	missing	Canada: British Columbia	Adductor muscle			BC016	BC farmed
BC_BC017.fq.gz	BC017	Patinopecten yessoensis	BC commercial (farm)	commercial, BC farmed	missing	Canada: British Columbia	Adductor muscle			BC017	BC farmed
BC_BC018.fq.gz	BC018	Patinopecten yessoensis	BC commercial (farm)	commercial, BC farmed	missing	Canada: British Columbia	Adductor muscle			BC018	BC farmed
BC_BC019.fq.gz	BC019	Patinopecten yessoensis	BC commercial (farm)	commercial, BC farmed	missing	Canada: British Columbia	Adductor muscle			BC019	BC farmed
BC_BC020.fq.gz	BC020	Patinopecten yessoensis	BC commercial (farm)	commercial, BC farmed	missing	Canada: British Columbia	Adductor muscle			BC020	BC farmed
BC_BC021.fq.gz	BC021	Patinopecten yessoensis	BC commercial (farm)	commercial, BC farmed	missing	Canada: British Columbia	Adductor muscle			BC021	BC farmed
BC_BC022.fq.gz	BC022	Patinopecten yessoensis	BC commercial (farm)	commercial, BC farmed	missing	Canada: British Columbia	Adductor muscle			BC022	BC farmed
BC_BC023.fq.gz	BC023	Patinopecten yessoensis	BC commercial (farm)	commercial, BC farmed	missing	Canada: British Columbia	Adductor muscle			BC023	BC farmed
BC_BC024.fq.gz	BC024	Patinopecten yessoensis	BC commercial (farm)	commercial, BC farmed	missing	Canada: British Columbia	Adductor muscle			BC024	BC farmed
BC_BC025.fq.gz	BC025	Patinopecten yessoensis	BC commercial (farm)	commercial, BC farmed	missing	Canada: British Columbia	Adductor muscle			BC025	BC farmed
BC_BC026.fq.gz	BC026	Patinopecten yessoensis	BC commercial (farm)	commercial, BC farmed	missing	Canada: British Columbia	Adductor muscle			BC026	BC farmed
BC_BC027.fq.gz	BC027	Patinopecten yessoensis	BC commercial (farm)	commercial, BC farmed	missing	Canada: British Columbia	Adductor muscle			BC027	BC farmed
BC_BC028.fq.gz	BC028	Patinopecten yessoensis	BC commercial (farm)	commercial, BC farmed	missing	Canada: British Columbia	Adductor muscle			BC028	BC farmed
BC_BC029.fq.gz	BC029	Patinopecten yessoensis	BC commercial (farm)	commercial, BC farmed	missing	Canada: British Columbia	Adductor muscle			BC029	BC farmed
BC_BC030.fq.gz	BC030	Patinopecten yessoensis	BC commercial (farm)	commercial, BC farmed	missing	Canada: British Columbia	Adductor muscle			BC030	BC farmed
BC_BC031.fq.gz	BC031	Patinopecten yessoensis	BC commercial (farm)	commercial, BC farmed	missing	Canada: British Columbia	Adductor muscle			BC031	BC farmed
BC_BC032.fq.gz	BC032	Patinopecten yessoensis	BC commercial (farm)	commercial, BC farmed	missing	Canada: British Columbia	Adductor muscle			BC032	BC farmed
BC_BC033.fq.gz	BC033	Patinopecten yessoensis	BC commercial (farm)	commercial, BC farmed	missing	Canada: British Columbia	Adductor muscle			BC033	BC farmed
BC_BC034.fq.gz	BC034	Patinopecten yessoensis	BC commercial (farm)	commercial, BC farmed	missing	Canada: British Columbia	Adductor muscle			BC034	BC farmed
BC_BC035.fq.gz	BC035	Patinopecten yessoensis	BC commercial (farm)	commercial, BC farmed	missing	Canada: British Columbia	Adductor muscle			BC035	BC farmed
BC_BC036.fq.gz	BC036	Patinopecten yessoensis	BC commercial (farm)	commercial, BC farmed	missing	Canada: British Columbia	Adductor muscle			BC036	BC farmed
BC_BC037.fq.gz	BC037	Patinopecten yessoensis	BC commercial (farm)	commercial, BC farmed	missing	Canada: British Columbia	Adductor muscle			BC037	BC farmed
JPN_JPN001.fq.gz	JPN001	Patinopecten yessoensis	Japan, wild	marine survey, northern Japan	2017-12-24	Japan	unknown	Naoki Itoh	Naoki Itoh	JPN001	Japan, wild	85.76
JPN_JPN003.fq.gz	JPN003	Patinopecten yessoensis	Japan, wild	marine survey, northern Japan	2017-12-24	Japan	unknown	Naoki Itoh	Naoki Itoh	JPN003	Japan, wild	86.56
JPN_JPN007.fq.gz	JPN007	Patinopecten yessoensis	Japan, wild	marine survey, northern Japan	2017-12-24	Japan	unknown	Naoki Itoh	Naoki Itoh	JPN007	Japan, wild	81.49
JPN_JPN008.fq.gz	JPN008	Patinopecten yessoensis	Japan, wild	marine survey, northern Japan	2017-12-24	Japan	unknown	Naoki Itoh	Naoki Itoh	JPN008	Japan, wild	88.89
JPN_JPN011.fq.gz	JPN011	Patinopecten yessoensis	Japan, wild	marine survey, northern Japan	2018-01-20	Japan	unknown	Naoki Itoh	Naoki Itoh	JPN011	Japan, wild	88.59
JPN_JPN015.fq.gz	JPN015	Patinopecten yessoensis	Japan, wild	marine survey, northern Japan	2018-01-20	Japan	unknown	Naoki Itoh	Naoki Itoh	JPN015	Japan, wild	84.48
JPN_JPN016.fq.gz	JPN016	Patinopecten yessoensis	Japan, wild	marine survey, northern Japan	2018-01-20	Japan	unknown	Naoki Itoh	Naoki Itoh	JPN016	Japan, wild	68.95
JPN_JPN017.fq.gz	JPN017	Patinopecten yessoensis	Japan, wild	marine survey, northern Japan	2018-02-22	Japan	unknown	Naoki Itoh	Naoki Itoh	JPN017	Japan, wild	89.86
JPN_JPN018.fq.gz	JPN018	Patinopecten yessoensis	Japan, wild	marine survey, northern Japan	2018-02-22	Japan	unknown	Naoki Itoh	Naoki Itoh	JPN018	Japan, wild	103.66
JPN_JPN019.fq.gz	JPN019	Patinopecten yessoensis	Japan, wild	marine survey, northern Japan	2018-02-22	Japan	unknown	Naoki Itoh	Naoki Itoh	JPN019	Japan, wild	101.07
JPN_JPN021.fq.gz	JPN021	Patinopecten yessoensis	Japan, wild	marine survey, northern Japan	2018-02-22	Japan	unknown	Naoki Itoh	Naoki Itoh	JPN021	Japan, wild	94.75
JPN_JPN024.fq.gz	JPN024	Patinopecten yessoensis	Japan, wild	marine survey, northern Japan	2018-02-22	Japan	unknown	Naoki Itoh	Naoki Itoh	JPN024	Japan, wild	88.76
JPN_JPN025.fq.gz	JPN025	Patinopecten yessoensis	Japan, wild	marine survey, northern Japan	2018-02-22	Japan	unknown	Naoki Itoh	Naoki Itoh	JPN025	Japan, wild	81.96
JPN_JPN026.fq.gz	JPN026	Patinopecten yessoensis	Japan, wild	marine survey, northern Japan	2018-05-07	Japan	unknown	Naoki Itoh	Naoki Itoh	JPN026	Japan, wild	60.04
JPN_JPN027.fq.gz	JPN027	Patinopecten yessoensis	Japan, wild	marine survey, northern Japan	2018-05-07	Japan	unknown	Naoki Itoh	Naoki Itoh	JPN027	Japan, wild	75.89
JPN_JPN028.fq.gz	JPN028	Patinopecten yessoensis	Japan, wild	marine survey, northern Japan	2018-05-07	Japan	unknown	Naoki Itoh	Naoki Itoh	JPN028	Japan, wild	68.62
JPN_JPN029.fq.gz	JPN029	Patinopecten yessoensis	Japan, wild	marine survey, northern Japan	2018-05-07	Japan	unknown	Naoki Itoh	Naoki Itoh	JPN029	Japan, wild	66.24
JPN_JPN031.fq.gz	JPN031	Patinopecten yessoensis	Japan, wild	marine survey, northern Japan	2018-05-07	Japan	unknown	Naoki Itoh	Naoki Itoh	JPN031	Japan, wild	66.54
JPN_JPN032.fq.gz	JPN032	Patinopecten yessoensis	Japan, wild	marine survey, northern Japan	2018-05-07	Japan	unknown	Naoki Itoh	Naoki Itoh	JPN032	Japan, wild	64.03
JPN_JPN033.fq.gz	JPN033	Patinopecten yessoensis	Japan, wild	marine survey, northern Japan	2018-05-07	Japan	unknown	Naoki Itoh	Naoki Itoh	JPN033	Japan, wild	71.7
JPN_JPN034.fq.gz	JPN034	Patinopecten yessoensis	Japan, wild	marine survey, northern Japan	2018-05-07	Japan	unknown	Naoki Itoh	Naoki Itoh	JPN034	Japan, wild	62.68
JPN_JPN036.fq.gz	JPN036	Patinopecten yessoensis	Japan, wild	marine survey, northern Japan	2018-05-07	Japan	unknown	Naoki Itoh	Naoki Itoh	JPN036	Japan, wild	57.33
JPN_JPN038.fq.gz	JPN038	Patinopecten yessoensis	Japan, wild	marine survey, northern Japan	2018-05-07	Japan	unknown	Naoki Itoh	Naoki Itoh	JPN038	Japan, wild	60.37
JPN_JPN039.fq.gz	JPN039	Patinopecten yessoensis	Japan, wild	marine survey, northern Japan	2018-06-26	Japan	unknown	Naoki Itoh	Naoki Itoh	JPN039	Japan, wild	72.72
JPN_JPN040.fq.gz	JPN040	Patinopecten yessoensis	Japan, wild	marine survey, northern Japan	2018-06-26	Japan	unknown	Naoki Itoh	Naoki Itoh	JPN040	Japan, wild	66.77
JPN_JPN042.fq.gz	JPN042	Patinopecten yessoensis	Japan, wild	marine survey, northern Japan	2018-06-26	Japan	unknown	Naoki Itoh	Naoki Itoh	JPN042	Japan, wild	61.13
JPN_JPN044.fq.gz	JPN044	Patinopecten yessoensis	Japan, wild	marine survey, northern Japan	2018-06-26	Japan	unknown	Naoki Itoh	Naoki Itoh	JPN044	Japan, wild	72.14
JPN_JPN047.fq.gz	JPN047	Patinopecten yessoensis	Japan, wild	marine survey, northern Japan	2018-06-26	Japan	unknown	Naoki Itoh	Naoki Itoh	JPN047	Japan, wild	73.37
JPN_JPN051.fq.gz	JPN051	Patinopecten yessoensis	Japan, wild	marine survey, northern Japan	2019-08-26	Japan	unknown	Naoki Itoh	Naoki Itoh	JPN051	Japan, wild	100.15
JPN_JPN052.fq.gz	JPN052	Patinopecten yessoensis	Japan, wild	marine survey, northern Japan	2019-08-26	Japan	unknown	Naoki Itoh	Naoki Itoh	JPN052	Japan, wild	93.1
JPN_JPN055.fq.gz	JPN055	Patinopecten yessoensis	Japan, wild	marine survey, northern Japan	2019-08-26	Japan	unknown	Naoki Itoh	Naoki Itoh	JPN055	Japan, wild	107.59
JPN_JPN056.fq.gz	JPN056	Patinopecten yessoensis	Japan, wild	marine survey, northern Japan	2019-08-26	Japan	unknown	Naoki Itoh	Naoki Itoh	JPN056	Japan, wild	92.01
JPN_JPN057.fq.gz	JPN057	Patinopecten yessoensis	Japan, wild	marine survey, northern Japan	2019-08-26	Japan	unknown	Naoki Itoh	Naoki Itoh	JPN057	Japan, wild	98.42
JPN_JPN058.fq.gz	JPN058	Patinopecten yessoensis	Japan, wild	marine survey, northern Japan	2019-08-26	Japan	unknown	Naoki Itoh	Naoki Itoh	JPN058	Japan, wild	88.02
JPN_JPN059.fq.gz	JPN059	Patinopecten yessoensis	Japan, wild	marine survey, northern Japan	2019-08-26	Japan	unknown	Naoki Itoh	Naoki Itoh	JPN059	Japan, wild	89.18
JPN_JPN062.fq.gz	JPN062	Patinopecten yessoensis	Japan, wild	marine survey, northern Japan	2019-08-26	Japan	unknown	Naoki Itoh	Naoki Itoh	JPN062	Japan, wild	85.78
JPN_JPN063.fq.gz	JPN063	Patinopecten yessoensis	Japan, wild	marine survey, northern Japan	2019-08-26	Japan	unknown	Naoki Itoh	Naoki Itoh	JPN063	Japan, wild	81.73
JPN_JPN064.fq.gz	JPN064	Patinopecten yessoensis	Japan, wild	marine survey, northern Japan	2019-08-26	Japan	unknown	Naoki Itoh	Naoki Itoh	JPN064	Japan, wild	83.43
JPN_JPN065.fq.gz	JPN065	Patinopecten yessoensis	Japan, wild	marine survey, northern Japan	2019-08-26	Japan	unknown	Naoki Itoh	Naoki Itoh	JPN065	Japan, wild	83.37
JPN_JPN067.fq.gz	JPN067	Patinopecten yessoensis	Japan, wild	marine survey, northern Japan	2019-08-26	Japan	unknown	Naoki Itoh	Naoki Itoh	JPN067	Japan, wild	83.07
JPN_JPN069.fq.gz	JPN069	Patinopecten yessoensis	Japan, wild	marine survey, northern Japan	2019-08-26	Japan	unknown	Naoki Itoh	Naoki Itoh	JPN069	Japan, wild	75.46
JPN_JPN071.fq.gz	JPN071	Patinopecten yessoensis	Japan, wild	marine survey, northern Japan	2019-08-26	Japan	unknown	Naoki Itoh	Naoki Itoh	JPN071	Japan, wild	81.67
JPN_JPN072.fq.gz	JPN072	Patinopecten yessoensis	Japan, wild	marine survey, northern Japan	2019-08-26	Japan	unknown	Naoki Itoh	Naoki Itoh	JPN072	Japan, wild	82.85
JPN_JPN073.fq.gz	JPN073	Patinopecten yessoensis	Japan, wild	marine survey, northern Japan	2019-08-26	Japan	unknown	Naoki Itoh	Naoki Itoh	JPN073	Japan, wild	84.31
JPN_JPN074.fq.gz	JPN074	Patinopecten yessoensis	Japan, wild	marine survey, northern Japan	2019-08-26	Japan	unknown	Naoki Itoh	Naoki Itoh	JPN074	Japan, wild	83.47
JPN_JPN075.fq.gz	JPN075	Patinopecten yessoensis	Japan, wild	marine survey, northern Japan	2019-08-26	Japan	unknown	Naoki Itoh	Naoki Itoh	JPN075	Japan, wild	97.65
JPN_JPN077.fq.gz	JPN077	Patinopecten yessoensis	Japan, wild	marine survey, northern Japan	2021-02-22	Japan	unknown	Naoki Itoh	Naoki Itoh	JPN077	Japan, wild	109.29
JPN_JPN078.fq.gz	JPN078	Patinopecten yessoensis	Japan, wild	marine survey, northern Japan	2021-02-22	Japan	unknown	Naoki Itoh	Naoki Itoh	JPN078	Japan, wild	110.15
JPN_JPN079.fq.gz	JPN079	Patinopecten yessoensis	Japan, wild	marine survey, northern Japan	2021-02-22	Japan	unknown	Naoki Itoh	Naoki Itoh	JPN079	Japan, wild	102.15
JPN_JPN082.fq.gz	JPN082	Patinopecten yessoensis	Japan, wild	marine survey, northern Japan	2021-02-22	Japan	unknown	Naoki Itoh	Naoki Itoh	JPN082	Japan, wild	115
JPN_JPN083.fq.gz	JPN083	Patinopecten yessoensis	Japan, wild	marine survey, northern Japan	2021-02-22	Japan	unknown	Naoki Itoh	Naoki Itoh	JPN083	Japan, wild	115.79
JPN_JPN084.fq.gz	JPN084	Patinopecten yessoensis	Japan, wild	marine survey, northern Japan	2021-02-22	Japan	unknown	Naoki Itoh	Naoki Itoh	JPN084	Japan, wild	118.97
JPN_JPN085.fq.gz	JPN085	Patinopecten yessoensis	Japan, wild	marine survey, northern Japan	2021-02-22	Japan	unknown	Naoki Itoh	Naoki Itoh	JPN085	Japan, wild	122.12
JPN_JPN086.fq.gz	JPN086	Patinopecten yessoensis	Japan, wild	marine survey, northern Japan	2021-02-22	Japan	unknown	Naoki Itoh	Naoki Itoh	JPN086	Japan, wild	111.93
JPN_JPN087.fq.gz	JPN087	Patinopecten yessoensis	Japan, wild	marine survey, northern Japan	2021-02-22	Japan	unknown	Naoki Itoh	Naoki Itoh	JPN087	Japan, wild	118.04
JPN_JPN088.fq.gz	JPN088	Patinopecten yessoensis	Japan, wild	marine survey, northern Japan	2021-02-22	Japan	unknown	Naoki Itoh	Naoki Itoh	JPN088	Japan, wild	111.68
JPN_JPN093.fq.gz	JPN093	Patinopecten yessoensis	Japan, wild	marine survey, northern Japan	2021-02-22	Japan	unknown	Naoki Itoh	Naoki Itoh	JPN093	Japan, wild	107.42
JPN_JPN096.fq.gz	JPN096	Patinopecten yessoensis	Japan, wild	marine survey, northern Japan	2021-03-12	Japan	unknown	Naoki Itoh	Naoki Itoh	JPN096	Japan, wild	100.43
JPN_JPN099.fq.gz	JPN099	Patinopecten yessoensis	Japan, wild	marine survey, northern Japan	2021-03-12	Japan	unknown	Naoki Itoh	Naoki Itoh	JPN099	Japan, wild	119.53
JPN_JPN101.fq.gz	JPN101	Patinopecten yessoensis	Japan, wild	commercial, Japan wild harvest	missing	Japan: Northern Hokkaido	Adductor muscle			JPN101	Japan, wild
JPN_JPN102.fq.gz	JPN102	Patinopecten yessoensis	Japan, wild	commercial, Japan wild harvest	missing	Japan: Northern Hokkaido	Adductor muscle			JPN102	Japan, wild
JPN_JPN103.fq.gz	JPN103	Patinopecten yessoensis	Japan, wild	commercial, Japan wild harvest	missing	Japan: Northern Hokkaido	Adductor muscle			JPN103	Japan, wild
JPN_JPN104.fq.gz	JPN104	Patinopecten yessoensis	Japan, wild	commercial, Japan wild harvest	missing	Japan: Northern Hokkaido	Adductor muscle			JPN104	Japan, wild
JPN_JPN105.fq.gz	JPN105	Patinopecten yessoensis	Japan, wild	commercial, Japan wild harvest	missing	Japan: Northern Hokkaido	Adductor muscle			JPN105	Japan, wild
JPN_JPN106.fq.gz	JPN106	Patinopecten yessoensis	Japan, wild	commercial, Japan wild harvest	missing	Japan: Northern Hokkaido	Adductor muscle			JPN106	Japan, wild
JPN_JPN107.fq.gz	JPN107	Patinopecten yessoensis	Japan, wild	commercial, Japan wild harvest	missing	Japan: Northern Hokkaido	Adductor muscle			JPN107	Japan, wild
JPN_JPN108.fq.gz	JPN108	Patinopecten yessoensis	Japan, wild	commercial, Japan wild harvest	missing	Japan: Northern Hokkaido	Adductor muscle			JPN108	Japan, wild
JPN_JPN109.fq.gz	JPN109	Patinopecten yessoensis	Japan, wild	commercial, Japan wild harvest	missing	Japan: Northern Hokkaido	Adductor muscle			JPN109	Japan, wild
JPN_JPN110.fq.gz	JPN110	Patinopecten yessoensis	Japan, wild	commercial, Japan wild harvest	missing	Japan: Northern Hokkaido	Adductor muscle			JPN110	Japan, wild
JPN_JPN111.fq.gz	JPN111	Patinopecten yessoensis	Japan, wild	commercial, Japan wild harvest	missing	Japan: Northern Hokkaido	Adductor muscle			JPN111	Japan, wild
JPN_JPN112.fq.gz	JPN112	Patinopecten yessoensis	Japan, wild	commercial, Japan wild harvest	missing	Japan: Northern Hokkaido	Adductor muscle			JPN112	Japan, wild
JPN_JPN113.fq.gz	JPN113	Patinopecten yessoensis	Japan, wild	commercial, Japan wild harvest	missing	Japan: Northern Hokkaido	Adductor muscle			JPN113	Japan, wild
JPN_JPN114.fq.gz	JPN114	Patinopecten yessoensis	Japan, wild	commercial, Japan wild harvest	missing	Japan: Northern Hokkaido	Adductor muscle			JPN114	Japan, wild
JPN_JPN115.fq.gz	JPN115	Patinopecten yessoensis	Japan, wild	commercial, Japan wild harvest	missing	Japan: Northern Hokkaido	Adductor muscle			JPN115	Japan, wild
JPN_JPN116.fq.gz	JPN116	Patinopecten yessoensis	Japan, wild	commercial, Japan wild harvest	missing	Japan: Northern Hokkaido	Adductor muscle			JPN116	Japan, wild
JPN_JPN117.fq.gz	JPN117	Patinopecten yessoensis	Japan, wild	commercial, Japan wild harvest	missing	Japan: Northern Hokkaido	Adductor muscle			JPN117	Japan, wild
JPN_JPN118.fq.gz	JPN118	Patinopecten yessoensis	Japan, wild	commercial, Japan wild harvest	missing	Japan: Northern Hokkaido	Adductor muscle			JPN118	Japan, wild
JPN_JPN119.fq.gz	JPN119	Patinopecten yessoensis	Japan, wild	commercial, Japan wild harvest	missing	Japan: Northern Hokkaido	Adductor muscle			JPN119	Japan, wild
JPN_JPN120.fq.gz	JPN120	Patinopecten yessoensis	Japan, wild	commercial, Japan wild harvest	missing	Japan: Northern Hokkaido	Adductor muscle			JPN120	Japan, wild
JPN_JPN121.fq.gz	JPN121	Patinopecten yessoensis	Japan, wild	commercial, Japan wild harvest	missing	Japan: Northern Hokkaido	Adductor muscle			JPN121	Japan, wild
JPN_JPN122.fq.gz	JPN122	Patinopecten yessoensis	Japan, wild	commercial, Japan wild harvest	missing	Japan: Northern Hokkaido	Adductor muscle			JPN122	Japan, wild
JPN_JPN123.fq.gz	JPN123	Patinopecten yessoensis	Japan, wild	commercial, Japan wild harvest	missing	Japan: Northern Hokkaido	Adductor muscle			JPN123	Japan, wild
JPN_JPN124.fq.gz	JPN124	Patinopecten yessoensis	Japan, wild	commercial, Japan wild harvest	missing	Japan: Northern Hokkaido	Adductor muscle			JPN124	Japan, wild
JPN_JPN125.fq.gz	JPN125	Patinopecten yessoensis	Japan, wild	commercial, Japan wild harvest	missing	Japan: Northern Hokkaido	Adductor muscle			JPN125	Japan, wild
JPN_JPN126.fq.gz	JPN126	Patinopecten yessoensis	Japan, wild	commercial, Japan wild harvest	missing	Japan: Northern Hokkaido	Adductor muscle			JPN126	Japan, wild
VIU_CSL001.fq.gz	CSL001	Patinopecten yessoensis	BC, breeding program	breeding program, Vancouver Island University	2021-02-17	Canada: Vancouver Island University	Adductor muscle	Vancouver Island University	Timothy J. Green	CSL001	BC breeding program
VIU_CSL005.fq.gz	CSL005	Patinopecten yessoensis	BC, breeding program	breeding program, Vancouver Island University	2021-02-17	Canada: Vancouver Island University	Adductor muscle	Vancouver Island University	Timothy J. Green	CSL005	BC breeding program
VIU_GH010.fq.gz	GH010	Patinopecten yessoensis	BC, breeding program	breeding program, Vancouver Island University	2021-04-11	Canada: Vancouver Island University	Adductor muscle	Vancouver Island University	Timothy J. Green	GH010	BC breeding program
VIU_GH012.fq.gz	GH012	Patinopecten yessoensis	BC, breeding program	breeding program, Vancouver Island University	2021-04-11	Canada: Vancouver Island University	Adductor muscle	Vancouver Island University	Timothy J. Green	GH012	BC breeding program
VIU_GH025.fq.gz	GH025	Patinopecten yessoensis	BC, breeding program	breeding program, Vancouver Island University	2021-02-10	Canada: Vancouver Island University	Adductor muscle	Vancouver Island University	Timothy J. Green	GH025	BC breeding program
VIU_GH031.fq.gz	GH031	Patinopecten yessoensis	BC, breeding program	breeding program, Vancouver Island University	2021-02-10	Canada: Vancouver Island University	Adductor muscle	Vancouver Island University	Timothy J. Green	GH031	BC breeding program
VIU_GH038.fq.gz	GH038	Patinopecten yessoensis	BC, breeding program	breeding program, Vancouver Island University	2021-02-10	Canada: Vancouver Island University	Adductor muscle	Vancouver Island University	Timothy J. Green	GH038	BC breeding program
VIU_PH002.fq.gz	PH002	Patinopecten yessoensis	BC, breeding program	breeding program, Vancouver Island University	2021-01-30	Canada: Vancouver Island University	Adductor muscle	Vancouver Island University	Timothy J. Green	PH002	BC breeding program
VIU_PH003.fq.gz	PH003	Patinopecten yessoensis	BC, breeding program	breeding program, Vancouver Island University	2021-01-30	Canada: Vancouver Island University	Adductor muscle	Vancouver Island University	Timothy J. Green	PH003	BC breeding program
VIU_PH004.fq.gz	PH004	Patinopecten yessoensis	BC, breeding program	breeding program, Vancouver Island University	2020-03-15	Canada: Vancouver Island University	Adductor muscle	Vancouver Island University	Timothy J. Green	PH004	BC breeding program
VIU_PH005.fq.gz	PH005	Patinopecten yessoensis	BC, breeding program	breeding program, Vancouver Island University	2020-03-10	Canada: Vancouver Island University	Adductor muscle	Vancouver Island University	Timothy J. Green	PH005	BC breeding program
VIU_PH006.fq.gz	PH006	Patinopecten yessoensis	BC, breeding program	breeding program, Vancouver Island University	2020-03-14	Canada: Vancouver Island University	Adductor muscle	Vancouver Island University	Timothy J. Green	PH006	BC breeding program
VIU_VIU001.fq.gz	VIU001	Patinopecten yessoensis	BC, breeding program	breeding program, Vancouver Island University	2022-09-29	Canada: Vancouver Island University	Adductor muscle	Vancouver Island University	Timothy J. Green	VIU001	BC breeding program
VIU_VIU002.fq.gz	VIU002	Patinopecten yessoensis	BC, breeding program	breeding program, Vancouver Island University	2022-09-29	Canada: Vancouver Island University	Adductor muscle	Vancouver Island University	Timothy J. Green	VIU002	BC breeding program
VIU_VIU003.fq.gz	VIU003	Patinopecten yessoensis	BC, breeding program	breeding program, Vancouver Island University	2022-09-29	Canada: Vancouver Island University	Adductor muscle	Vancouver Island University	Timothy J. Green	VIU003	BC breeding program
VIU_VIU004.fq.gz	VIU004	Patinopecten yessoensis	BC, breeding program	breeding program, Vancouver Island University	2022-09-29	Canada: Vancouver Island University	Adductor muscle	Vancouver Island University	Timothy J. Green	VIU004	BC breeding program
VIU_VIU005.fq.gz	VIU005	Patinopecten yessoensis	BC, breeding program	breeding program, Vancouver Island University	2022-09-29	Canada: Vancouver Island University	Adductor muscle	Vancouver Island University	Timothy J. Green	VIU005	BC breeding program
VIU_VIU006.fq.gz	VIU006	Patinopecten yessoensis	BC, breeding program	breeding program, Vancouver Island University	2022-09-29	Canada: Vancouver Island University	Adductor muscle	Vancouver Island University	Timothy J. Green	VIU006	BC breeding program
VIU_VIU007.fq.gz	VIU007	Patinopecten yessoensis	BC, breeding program	breeding program, Vancouver Island University	2022-09-29	Canada: Vancouver Island University	Adductor muscle	Vancouver Island University	Timothy J. Green	VIU007	BC breeding program
VIU_VIU008.fq.gz	VIU008	Patinopecten yessoensis	BC, breeding program	breeding program, Vancouver Island University	2022-09-29	Canada: Vancouver Island University	Adductor muscle	Vancouver Island University	Timothy J. Green	VIU008	BC breeding program
VIU_VIU009.fq.gz	VIU009	Patinopecten yessoensis	BC, breeding program	breeding program, Vancouver Island University	2022-09-29	Canada: Vancouver Island University	Adductor muscle	Vancouver Island University	Timothy J. Green	VIU009	BC breeding program
VIU_VIU010.fq.gz	VIU010	Patinopecten yessoensis	BC, breeding program	breeding program, Vancouver Island University	2022-09-29	Canada: Vancouver Island University	Adductor muscle	Vancouver Island University	Timothy J. Green	VIU010	BC breeding program
VIU_VIU011.fq.gz	VIU011	Patinopecten yessoensis	BC, breeding program	breeding program, Vancouver Island University	2022-09-29	Canada: Vancouver Island University	Adductor muscle	Vancouver Island University	Timothy J. Green	VIU011	BC breeding program
VIU_VIU012.fq.gz	VIU012	Patinopecten yessoensis	BC, breeding program	breeding program, Vancouver Island University	2022-09-29	Canada: Vancouver Island University	Adductor muscle	Vancouver Island University	Timothy J. Green	VIU012	BC breeding program
VIU_VIU013.fq.gz	VIU013	Patinopecten yessoensis	BC, breeding program	breeding program, Vancouver Island University	2022-09-29	Canada: Vancouver Island University	Adductor muscle	Vancouver Island University	Timothy J. Green	VIU013	BC breeding program
VIU_VIU014.fq.gz	VIU014	Patinopecten yessoensis	BC, breeding program	breeding program, Vancouver Island University	2022-09-29	Canada: Vancouver Island University	Adductor muscle	Vancouver Island University	Timothy J. Green	VIU014	BC breeding program
VIU_VIU015.fq.gz	VIU015	Patinopecten yessoensis	BC, breeding program	breeding program, Vancouver Island University	2022-09-29	Canada: Vancouver Island University	Adductor muscle	Vancouver Island University	Timothy J. Green	VIU015	BC breeding program
VIU_VIU016.fq.gz	VIU016	Patinopecten yessoensis	BC, breeding program	breeding program, Vancouver Island University	2022-09-29	Canada: Vancouver Island University	Adductor muscle	Vancouver Island University	Timothy J. Green	VIU016	BC breeding program
VIU_VIU017.fq.gz	VIU017	Patinopecten yessoensis	BC, breeding program	breeding program, Vancouver Island University	2022-09-29	Canada: Vancouver Island University	Adductor muscle	Vancouver Island University	Timothy J. Green	VIU017	BC breeding program
VIU_VIU018.fq.gz	VIU018	Patinopecten yessoensis	BC, breeding program	breeding program, Vancouver Island University	2022-09-29	Canada: Vancouver Island University	Adductor muscle	Vancouver Island University	Timothy J. Green	VIU018	BC breeding program
VIU_VIU019.fq.gz	VIU019	Patinopecten yessoensis	BC, breeding program	breeding program, Vancouver Island University	2022-09-29	Canada: Vancouver Island University	Adductor muscle	Vancouver Island University	Timothy J. Green	VIU019	BC breeding program
VIU_VIU020.fq.gz	VIU020	Patinopecten yessoensis	BC, breeding program	breeding program, Vancouver Island University	2022-09-29	Canada: Vancouver Island University	Adductor muscle	Vancouver Island University	Timothy J. Green	VIU020	BC breeding program
VIU_VIU021.fq.gz	VIU021	Patinopecten yessoensis	BC, breeding program	breeding program, Vancouver Island University	2022-09-29	Canada: Vancouver Island University	Adductor muscle	Vancouver Island University	Timothy J. Green	VIU021	BC breeding program
VIU_VIU022.fq.gz	VIU022	Patinopecten yessoensis	BC, breeding program	breeding program, Vancouver Island University	2022-09-29	Canada: Vancouver Island University	Adductor muscle	Vancouver Island University	Timothy J. Green	VIU022	BC breeding program
VIU_VIU023.fq.gz	VIU023	Patinopecten yessoensis	BC, breeding program	breeding program, Vancouver Island University	2022-09-29	Canada: Vancouver Island University	Adductor muscle	Vancouver Island University	Timothy J. Green	VIU023	BC breeding program
VIU_VIU024.fq.gz	VIU024	Patinopecten yessoensis	BC, breeding program	breeding program, Vancouver Island University	2022-09-29	Canada: Vancouver Island University	Adductor muscle	Vancouver Island University	Timothy J. Green	VIU024	BC breeding program
VIU_VIU025.fq.gz	VIU025	Patinopecten yessoensis	BC, breeding program	breeding program, Vancouver Island University	2022-09-29	Canada: Vancouver Island University	Adductor muscle	Vancouver Island University	Timothy J. Green	VIU025	BC breeding program
VIU_VIU026.fq.gz	VIU026	Patinopecten yessoensis	BC, breeding program	breeding program, Vancouver Island University	2022-09-29	Canada: Vancouver Island University	Adductor muscle	Vancouver Island University	Timothy J. Green	VIU026	BC breeding program
VIU_VIU027.fq.gz	VIU027	Patinopecten yessoensis	BC, breeding program	breeding program, Vancouver Island University	2022-09-29	Canada: Vancouver Island University	Adductor muscle	Vancouver Island University	Timothy J. Green	VIU027	BC breeding program
VIU_VIU028.fq.gz	VIU028	Patinopecten yessoensis	BC, breeding program	breeding program, Vancouver Island University	2022-09-29	Canada: Vancouver Island University	Adductor muscle	Vancouver Island University	Timothy J. Green	VIU028	BC breeding program
VIU_VIU029.fq.gz	VIU029	Patinopecten yessoensis	BC, breeding program	breeding program, Vancouver Island University	2022-09-29	Canada: Vancouver Island University	Adductor muscle	Vancouver Island University	Timothy J. Green	VIU029	BC breeding program
VIU_VIU030.fq.gz	VIU030	Patinopecten yessoensis	BC, breeding program	breeding program, Vancouver Island University	2022-09-29	Canada: Vancouver Island University	Adductor muscle	Vancouver Island University	Timothy J. Green	VIU030	BC breeding program
VIU_VIU031.fq.gz	VIU031	Patinopecten yessoensis	BC, breeding program	breeding program, Vancouver Island University	2022-09-29	Canada: Vancouver Island University	Adductor muscle	Vancouver Island University	Timothy J. Green	VIU031	BC breeding program
VIU_VIU032.fq.gz	VIU032	Patinopecten yessoensis	BC, breeding program	breeding program, Vancouver Island University	2022-09-29	Canada: Vancouver Island University	Adductor muscle	Vancouver Island University	Timothy J. Green	VIU032	BC breeding program
VIU_VIU033.fq.gz	VIU033	Patinopecten yessoensis	BC, breeding program	breeding program, Vancouver Island University	2022-09-29	Canada: Vancouver Island University	Adductor muscle	Vancouver Island University	Timothy J. Green	VIU033	BC breeding program
VIU_VIU034.fq.gz	VIU034	Patinopecten yessoensis	BC, breeding program	breeding program, Vancouver Island University	2022-09-29	Canada: Vancouver Island University	Adductor muscle	Vancouver Island University	Timothy J. Green	VIU034	BC breeding program
VIU_VIU035.fq.gz	VIU035	Patinopecten yessoensis	BC, breeding program	breeding program, Vancouver Island University	2022-09-29	Canada: Vancouver Island University	Adductor muscle	Vancouver Island University	Timothy J. Green	VIU035	BC breeding program
VIU_VIU036.fq.gz	VIU036	Patinopecten yessoensis	BC, breeding program	breeding program, Vancouver Island University	2022-09-29	Canada: Vancouver Island University	Adductor muscle	Vancouver Island University	Timothy J. Green	VIU036	BC breeding program
VIU_VIU037.fq.gz	VIU037	Patinopecten yessoensis	BC, breeding program	breeding program, Vancouver Island University	2022-09-29	Canada: Vancouver Island University	Adductor muscle	Vancouver Island University	Timothy J. Green	VIU037	BC breeding program
VIU_VIU038.fq.gz	VIU038	Patinopecten yessoensis	BC, breeding program	breeding program, Vancouver Island University	2022-09-29	Canada: Vancouver Island University	Adductor muscle	Vancouver Island University	Timothy J. Green	VIU038	BC breeding program
VIU_VIU039.fq.gz	VIU039	Patinopecten yessoensis	BC, breeding program	breeding program, Vancouver Island University	2022-09-29	Canada: Vancouver Island University	Adductor muscle	Vancouver Island University	Timothy J. Green	VIU039	BC breeding program
VIU_VIU040.fq.gz	VIU040	Patinopecten yessoensis	BC, breeding program	breeding program, Vancouver Island University	2022-09-29	Canada: Vancouver Island University	Adductor muscle	Vancouver Island University	Timothy J. Green	VIU040	BC breeding program
VIU_VIU041.fq.gz	VIU041	Patinopecten yessoensis	BC, breeding program	breeding program, Vancouver Island University	2022-09-29	Canada: Vancouver Island University	Adductor muscle	Vancouver Island University	Timothy J. Green	VIU041	BC breeding program
VIU_VIU042.fq.gz	VIU042	Patinopecten yessoensis	BC, breeding program	breeding program, Vancouver Island University	2022-09-29	Canada: Vancouver Island University	Adductor muscle	Vancouver Island University	Timothy J. Green	VIU042	BC breeding program
VIU_VIU043.fq.gz	VIU043	Patinopecten yessoensis	BC, breeding program	breeding program, Vancouver Island University	2022-09-29	Canada: Vancouver Island University	Adductor muscle	Vancouver Island University	Timothy J. Green	VIU043	BC breeding program
VIU_VIU044.fq.gz	VIU044	Patinopecten yessoensis	BC, breeding program	breeding program, Vancouver Island University	2022-09-29	Canada: Vancouver Island University	Adductor muscle	Vancouver Island University	Timothy J. Green	VIU044	BC breeding program
VIU_VIU045.fq.gz	VIU045	Patinopecten yessoensis	BC, breeding program	breeding program, Vancouver Island University	2022-09-29	Canada: Vancouver Island University	Adductor muscle	Vancouver Island University	Timothy J. Green	VIU045	BC breeding program
VIU_VIU046.fq.gz	VIU046	Patinopecten yessoensis	BC, breeding program	breeding program, Vancouver Island University	2022-09-29	Canada: Vancouver Island University	Adductor muscle	Vancouver Island University	Timothy J. Green	VIU046	BC breeding program
VIU_VIU047.fq.gz	VIU047	Patinopecten yessoensis	BC, breeding program	breeding program, Vancouver Island University	2022-09-29	Canada: Vancouver Island University	Adductor muscle	Vancouver Island University	Timothy J. Green	VIU047	BC breeding program
VIU_VIU048.fq.gz	VIU048	Patinopecten yessoensis	BC, breeding program	breeding program, Vancouver Island University	2022-09-29	Canada: Vancouver Island University	Adductor muscle	Vancouver Island University	Timothy J. Green	VIU048	BC breeding program
VIU_VIU049.fq.gz	VIU049	Patinopecten yessoensis	BC, breeding program	breeding program, Vancouver Island University	2022-09-29	Canada: Vancouver Island University	Adductor muscle	Vancouver Island University	Timothy J. Green	VIU049	BC breeding program
VIU_VIU050.fq.gz	VIU050	Patinopecten yessoensis	BC, breeding program	breeding program, Vancouver Island University	2022-09-29	Canada: Vancouver Island University	Adductor muscle	Vancouver Island University	Timothy J. Green	VIU050	BC breeding program
VIU_VIU051.fq.gz	VIU051	Patinopecten yessoensis	BC, breeding program	breeding program, Vancouver Island University	2022-09-29	Canada: Vancouver Island University	Adductor muscle	Vancouver Island University	Timothy J. Green	VIU051	BC breeding program
VIU_VIU052.fq.gz	VIU052	Patinopecten yessoensis	BC, breeding program	breeding program, Vancouver Island University	2022-09-29	Canada: Vancouver Island University	Adductor muscle	Vancouver Island University	Timothy J. Green	VIU052	BC breeding program
VIU_VIU053.fq.gz	VIU053	Patinopecten yessoensis	BC, breeding program	breeding program, Vancouver Island University	2022-09-29	Canada: Vancouver Island University	Adductor muscle	Vancouver Island University	Timothy J. Green	VIU053	BC breeding program
VIU_VIU054.fq.gz	VIU054	Patinopecten yessoensis	BC, breeding program	breeding program, Vancouver Island University	2022-09-29	Canada: Vancouver Island University	Adductor muscle	Vancouver Island University	Timothy J. Green	VIU054	BC breeding program
VIU_VIU055.fq.gz	VIU055	Patinopecten yessoensis	BC, breeding program	breeding program, Vancouver Island University	2022-09-29	Canada: Vancouver Island University	Adductor muscle	Vancouver Island University	Timothy J. Green	VIU055	BC breeding program
