## Additional File S2 for "Genomic diversity of wild and cultured Yesso scallop *Mizuhopecten yessoensis* from Japan and Canada"

### Sheet: all_samples
sample_id	pop	reads	alignments	alignment_rate
BC_BC001	BC	3589253	2878439	80.196
BC_BC002	BC	2877387	2318479	80.5758
BC_BC003	BC	4147966	3407960	82.1598
BC_BC004	BC	2144512	1689548	78.7847
BC_BC005	BC	2291078	1853365	80.8949
BC_BC006	BC	4051872	3317526	81.8764
BC_BC007	BC	3713430	3028126	81.5453
BC_BC008	BC	4188143	3396901	81.1076
BC_BC009	BC	2462834	1841668	74.7784
BC_BC010	BC	3577539	2903667	81.1638
BC_BC011	BC	3215105	2615904	81.3629
BC_BC012	BC	5157524	4210230	81.6328
BC_BC013	BC	4505780	3649456	80.995
BC_BC014	BC	4100485	3384623	82.542
BC_BC015	BC	3781110	3065470	81.0733
BC_BC016	BC	3366573	2724240	80.9203
BC_BC017	BC	3646323	3003130	82.3605
BC_BC018	BC	3742295	3057864	81.7109
BC_BC019	BC	1372190	1109635	80.866
BC_BC020	BC	3110093	2534002	81.4767
BC_BC021	BC	3036917	2490002	81.9911
BC_BC022	BC	4154698	3390008	81.5946
BC_BC023	BC	1348858	1087634	80.6337
BC_BC024	BC	3464057	2831479	81.7388
BC_BC025	BC	4223327	3458347	81.8868
BC_BC026	BC	3106544	2552781	82.1743
BC_BC027	BC	2214694	1797869	81.1791
BC_BC028	BC	2614518	2120288	81.0967
BC_BC029	BC	2275932	1793706	78.8119
BC_BC030	BC	3733913	3035157	81.2862
BC_BC031	BC	4895043	3966879	81.0387
BC_BC032	BC	4003665	3220437	80.4372
BC_BC033	BC	2368921	1824538	77.0198
BC_BC034	BC	4176370	3381473	80.9668
BC_BC035	BC	4209021	3347944	79.5421
BC_BC036	BC	4059703	3272649	80.613
BC_BC037	BC	4600130	3753962	81.6056
JPN_JPN001	JPN	1138254	929682	81.6761
JPN_JPN003	JPN	3529858	2923651	82.8263
JPN_JPN007	JPN	1562054	1221923	78.2254
JPN_JPN008	JPN	1924705	1571232	81.635
JPN_JPN011	JPN	1947517	1596912	81.9973
JPN_JPN015	JPN	2728928	2247024	82.3409
JPN_JPN016	JPN	1509929	1243640	82.3641
JPN_JPN017	JPN	1150802	900016	78.2077
JPN_JPN018	JPN	1488154	1169748	78.604
JPN_JPN019	JPN	1381891	1082790	78.3557
JPN_JPN021	JPN	1974105	1628545	82.4954
JPN_JPN024	JPN	918912	708202	77.0696
JPN_JPN025	JPN	1587004	1256131	79.1511
JPN_JPN026	JPN	1599143	1289205	80.6185
JPN_JPN027	JPN	1346825	1095947	81.3726
JPN_JPN028	JPN	982137	790924	80.5309
JPN_JPN029	JPN	2512194	2079614	82.7808
JPN_JPN031	JPN	1150345	906872	78.8348
JPN_JPN032	JPN	2255037	1827708	81.05
JPN_JPN033	JPN	2699322	2246490	83.2242
JPN_JPN034	JPN	1986481	1603782	80.7348
JPN_JPN036	JPN	1316483	1057036	80.2924
JPN_JPN038	JPN	2204260	1808231	82.0335
JPN_JPN039	JPN	1572787	1201990	76.4242
JPN_JPN040	JPN	2084181	1682541	80.7291
JPN_JPN042	JPN	1104314	888442	80.4519
JPN_JPN044	JPN	696352	506688	72.7632
JPN_JPN047	JPN	875057	647016	73.9399
JPN_JPN051	JPN	762996	523156	68.566
JPN_JPN052	JPN	2222437	1796619	80.84
JPN_JPN055	JPN	1224162	996857	81.4318
JPN_JPN056	JPN	1654631	1328814	80.3088
JPN_JPN057	JPN	2331551	1928153	82.6983
JPN_JPN058	JPN	2510775	1972780	78.5726
JPN_JPN059	JPN	1569801	1254230	79.8974
JPN_JPN062	JPN	2195402	1772263	80.7261
JPN_JPN063	JPN	2374033	1949364	82.1119
JPN_JPN064	JPN	2714923	2195724	80.8761
JPN_JPN065	JPN	1775287	1460948	82.2936
JPN_JPN067	JPN	1895248	1550748	81.823
JPN_JPN069	JPN	1898418	1541467	81.1974
JPN_JPN071	JPN	2221752	1788347	80.4926
JPN_JPN072	JPN	2489462	2047747	82.2566
JPN_JPN073	JPN	2119513	1735054	81.861
JPN_JPN074	JPN	1773061	1456982	82.1733
JPN_JPN075	JPN	88038	71558	81.2808
JPN_JPN077	JPN	1274852	1049727	82.3411
JPN_JPN078	JPN	1516177	1193233	78.7001
JPN_JPN079	JPN	917896	728220	79.3358
JPN_JPN082	JPN	754335	596562	79.0845
JPN_JPN083	JPN	2356847	1958944	83.1171
JPN_JPN084	JPN	2357738	1918213	81.3582
JPN_JPN085	JPN	1322365	1105281	83.5837
JPN_JPN086	JPN	1314789	1070347	81.4083
JPN_JPN087	JPN	2223138	1823878	82.0407
JPN_JPN088	JPN	1197082	961980	80.3604
JPN_JPN093	JPN	1579875	1286861	81.4533
JPN_JPN096	JPN	1607276	1329157	82.6963
JPN_JPN099	JPN	1069612	877276	82.0182
JPN_JPN101	JPN	1528971	1159715	75.8494
JPN_JPN102	JPN	2576064	2107547	81.8127
JPN_JPN103	JPN	3502300	2810726	80.2537
JPN_JPN104	JPN	2374785	1908974	80.3851
JPN_JPN105	JPN	3335374	2665123	79.9048
JPN_JPN106	JPN	5795899	4753183	82.0094
JPN_JPN107	JPN	3768232	3050090	80.9422
JPN_JPN108	JPN	4158719	3346830	80.4774
JPN_JPN109	JPN	3777187	3007160	79.6137
JPN_JPN110	JPN	4219136	3290315	77.9855
JPN_JPN111	JPN	3766347	3050966	81.006
JPN_JPN112	JPN	5356415	4280862	79.9203
JPN_JPN113	JPN	2979897	2419569	81.1964
JPN_JPN114	JPN	2274461	1863764	81.9431
JPN_JPN115	JPN	2561773	2054510	80.1988
JPN_JPN116	JPN	2146200	1721810	80.226
JPN_JPN117	JPN	4731406	3843676	81.2375
JPN_JPN118	JPN	4027730	3295068	81.8096
JPN_JPN119	JPN	3558736	2888595	81.1691
JPN_JPN120	JPN	4080528	3305573	81.0085
JPN_JPN121	JPN	5776999	4680657	81.0223
JPN_JPN122	JPN	2409072	1976302	82.0358
JPN_JPN123	JPN	2430406	1902083	78.2619
JPN_JPN124	JPN	1895977	1533069	80.8591
JPN_JPN125	JPN	2847701	2273914	79.8509
JPN_JPN126	JPN	5146802	4182360	81.2613
NEG_NEG001	NEG_CONTROL	2101	1558	74.1552
NEG_NEG002	NEG_CONTROL	338	150	44.3787
NEG_NEG003	NEG_CONTROL	432	185	42.8241
VIU_CSL001	VIU	4167890	3472236	83.3092
VIU_CSL005	VIU	681067	82156	12.0628
VIU_GH010	VIU	1917990	1555931	81.123
VIU_GH012	VIU	637933	512781	80.3816
VIU_GH025	VIU	1002079	814531	81.2841
VIU_GH031	VIU	2823111	2363084	83.705
VIU_GH038	VIU	2658102	2182468	82.1063
VIU_PH002	VIU	2486574	1730488	69.5933
VIU_PH003	VIU	6017849	4995798	83.0163
VIU_PH004	VIU	1591381	1279195	80.3827
VIU_PH005	VIU	2202643	1814838	82.3937
VIU_PH006	VIU	1060399	592024	55.8303
VIU_VIU001	VIU	2458813	2029576	82.5429
VIU_VIU002	VIU	783507	649371	82.8801
VIU_VIU003	VIU	2044037	1669812	81.6919
VIU_VIU004	VIU	1472841	1227348	83.332
VIU_VIU005	VIU	1368587	1133105	82.7938
VIU_VIU006	VIU	2841663	2369381	83.3801
VIU_VIU007	VIU	3547271	2935186	82.7449
VIU_VIU008	VIU	1859081	1527432	82.1606
VIU_VIU009	VIU	2508621	2052641	81.8235
VIU_VIU010	VIU	2859513	2365645	82.7289
VIU_VIU011	VIU	4962059	4136107	83.3547
VIU_VIU012	VIU	1454873	1195174	82.1497
VIU_VIU013	VIU	3549838	2920377	82.2679
VIU_VIU014	VIU	3203416	2648103	82.665
VIU_VIU015	VIU	2482504	2030668	81.7992
VIU_VIU016	VIU	3222698	2666828	82.7514
VIU_VIU017	VIU	2179302	1816579	83.356
VIU_VIU018	VIU	2761119	2270569	82.2337
VIU_VIU019	VIU	4606873	3818110	82.8786
VIU_VIU020	VIU	2793695	2268667	81.2067
VIU_VIU021	VIU	2861583	2362812	82.5701
VIU_VIU022	VIU	3174514	2632656	82.931
VIU_VIU023	VIU	3230745	2680024	82.9537
VIU_VIU024	VIU	2985941	2445797	81.9104
VIU_VIU025	VIU	2048982	1682863	82.1317
VIU_VIU026	VIU	2601752	2139371	82.2281
VIU_VIU027	VIU	2670468	2217674	83.0444
VIU_VIU028	VIU	3126130	2561812	81.9484
VIU_VIU029	VIU	1864864	1532611	82.1835
VIU_VIU030	VIU	3437328	2852596	82.9888
VIU_VIU031	VIU	2098287	1699940	81.0156
VIU_VIU032	VIU	1873001	1538598	82.1461
VIU_VIU033	VIU	3050068	2506884	82.1911
VIU_VIU034	VIU	2782074	2279152	81.9228
VIU_VIU035	VIU	2188049	1729446	79.0406
VIU_VIU036	VIU	2923997	2425900	82.9652
VIU_VIU037	VIU	3967329	3295401	83.0635
VIU_VIU038	VIU	2934189	2431231	82.8587
VIU_VIU039	VIU	4448806	3690852	82.9628
VIU_VIU040	VIU	3396042	2801907	82.5051
VIU_VIU041	VIU	1904029	1518327	79.7429
VIU_VIU042	VIU	4326883	3578027	82.6929
VIU_VIU043	VIU	1382411	1135126	82.112
VIU_VIU044	VIU	3957968	3272850	82.6902
VIU_VIU045	VIU	3774992	3119634	82.6395
VIU_VIU046	VIU	3184713	2632742	82.6681
VIU_VIU047	VIU	3206505	2641576	82.3818
VIU_VIU048	VIU	5307427	4399389	82.8912
VIU_VIU049	VIU	3365071	2760358	82.0297
VIU_VIU050	VIU	3445925	2843929	82.5302
VIU_VIU051	VIU	3419541	2769139	80.9798
VIU_VIU052	VIU	1755331	1440177	82.0459
VIU_VIU053	VIU	3710808	3080690	83.0194
VIU_VIU054	VIU	1811025	1414837	78.1235
VIU_VIU055	VIU	2884966	2332828	80.8615

### Sheet: input_to_genotyping
sample_id	pop	reads	alignments	alignment_rate
BC_BC001	BC	3589253	2878439	80.196
BC_BC002	BC	2877387	2318479	80.5758
BC_BC003	BC	4147966	3407960	82.1598
BC_BC004	BC	2144512	1689548	78.7847
BC_BC005	BC	2291078	1853365	80.8949
BC_BC006	BC	4051872	3317526	81.8764
BC_BC007	BC	3713430	3028126	81.5453
BC_BC008	BC	4188143	3396901	81.1076
BC_BC009	BC	2462834	1841668	74.7784
BC_BC010	BC	3577539	2903667	81.1638
BC_BC011	BC	3215105	2615904	81.3629
BC_BC012	BC	5157524	4210230	81.6328
BC_BC013	BC	4505780	3649456	80.995
BC_BC014	BC	4100485	3384623	82.542
BC_BC015	BC	3781110	3065470	81.0733
BC_BC016	BC	3366573	2724240	80.9203
BC_BC017	BC	3646323	3003130	82.3605
BC_BC018	BC	3742295	3057864	81.7109
BC_BC019	BC	1372190	1109635	80.866
BC_BC020	BC	3110093	2534002	81.4767
BC_BC021	BC	3036917	2490002	81.9911
BC_BC022	BC	4154698	3390008	81.5946
BC_BC023	BC	1348858	1087634	80.6337
BC_BC024	BC	3464057	2831479	81.7388
BC_BC025	BC	4223327	3458347	81.8868
BC_BC026	BC	3106544	2552781	82.1743
BC_BC027	BC	2214694	1797869	81.1791
BC_BC028	BC	2614518	2120288	81.0967
BC_BC029	BC	2275932	1793706	78.8119
BC_BC030	BC	3733913	3035157	81.2862
BC_BC031	BC	4895043	3966879	81.0387
BC_BC032	BC	4003665	3220437	80.4372
BC_BC033	BC	2368921	1824538	77.0198
BC_BC034	BC	4176370	3381473	80.9668
BC_BC035	BC	4209021	3347944	79.5421
BC_BC036	BC	4059703	3272649	80.613
BC_BC037	BC	4600130	3753962	81.6056
JPN_JPN001	JPN	1138254	929682	81.6761
JPN_JPN003	JPN	3529858	2923651	82.8263
JPN_JPN007	JPN	1562054	1221923	78.2254
JPN_JPN008	JPN	1924705	1571232	81.635
JPN_JPN011	JPN	1947517	1596912	81.9973
JPN_JPN015	JPN	2728928	2247024	82.3409
JPN_JPN016	JPN	1509929	1243640	82.3641
JPN_JPN017	JPN	1150802	900016	78.2077
JPN_JPN018	JPN	1488154	1169748	78.604
JPN_JPN019	JPN	1381891	1082790	78.3557
JPN_JPN021	JPN	1974105	1628545	82.4954
JPN_JPN024	JPN	918912	708202	77.0696
JPN_JPN025	JPN	1587004	1256131	79.1511
JPN_JPN026	JPN	1599143	1289205	80.6185
JPN_JPN027	JPN	1346825	1095947	81.3726
JPN_JPN028	JPN	982137	790924	80.5309
JPN_JPN029	JPN	2512194	2079614	82.7808
JPN_JPN031	JPN	1150345	906872	78.8348
JPN_JPN032	JPN	2255037	1827708	81.05
JPN_JPN033	JPN	2699322	2246490	83.2242
JPN_JPN034	JPN	1986481	1603782	80.7348
JPN_JPN036	JPN	1316483	1057036	80.2924
JPN_JPN038	JPN	2204260	1808231	82.0335
JPN_JPN039	JPN	1572787	1201990	76.4242
JPN_JPN040	JPN	2084181	1682541	80.7291
JPN_JPN042	JPN	1104314	888442	80.4519
JPN_JPN044	JPN	696352	506688	72.7632
JPN_JPN047	JPN	875057	647016	73.9399
JPN_JPN051	JPN	762996	523156	68.566
JPN_JPN052	JPN	2222437	1796619	80.84
JPN_JPN055	JPN	1224162	996857	81.4318
JPN_JPN056	JPN	1654631	1328814	80.3088
JPN_JPN057	JPN	2331551	1928153	82.6983
JPN_JPN058	JPN	2510775	1972780	78.5726
JPN_JPN059	JPN	1569801	1254230	79.8974
JPN_JPN062	JPN	2195402	1772263	80.7261
JPN_JPN063	JPN	2374033	1949364	82.1119
JPN_JPN064	JPN	2714923	2195724	80.8761
JPN_JPN065	JPN	1775287	1460948	82.2936
JPN_JPN067	JPN	1895248	1550748	81.823
JPN_JPN069	JPN	1898418	1541467	81.1974
JPN_JPN071	JPN	2221752	1788347	80.4926
JPN_JPN072	JPN	2489462	2047747	82.2566
JPN_JPN073	JPN	2119513	1735054	81.861
JPN_JPN074	JPN	1773061	1456982	82.1733
JPN_JPN077	JPN	1274852	1049727	82.3411
JPN_JPN078	JPN	1516177	1193233	78.7001
JPN_JPN079	JPN	917896	728220	79.3358
JPN_JPN082	JPN	754335	596562	79.0845
JPN_JPN083	JPN	2356847	1958944	83.1171
JPN_JPN084	JPN	2357738	1918213	81.3582
JPN_JPN085	JPN	1322365	1105281	83.5837
JPN_JPN086	JPN	1314789	1070347	81.4083
JPN_JPN087	JPN	2223138	1823878	82.0407
JPN_JPN088	JPN	1197082	961980	80.3604
JPN_JPN093	JPN	1579875	1286861	81.4533
JPN_JPN096	JPN	1607276	1329157	82.6963
JPN_JPN099	JPN	1069612	877276	82.0182
JPN_JPN101	JPN	1528971	1159715	75.8494
JPN_JPN102	JPN	2576064	2107547	81.8127
JPN_JPN103	JPN	3502300	2810726	80.2537
JPN_JPN104	JPN	2374785	1908974	80.3851
JPN_JPN105	JPN	3335374	2665123	79.9048
JPN_JPN106	JPN	5795899	4753183	82.0094
JPN_JPN107	JPN	3768232	3050090	80.9422
JPN_JPN108	JPN	4158719	3346830	80.4774
JPN_JPN109	JPN	3777187	3007160	79.6137
JPN_JPN110	JPN	4219136	3290315	77.9855
JPN_JPN111	JPN	3766347	3050966	81.006
JPN_JPN112	JPN	5356415	4280862	79.9203
JPN_JPN113	JPN	2979897	2419569	81.1964
JPN_JPN114	JPN	2274461	1863764	81.9431
JPN_JPN115	JPN	2561773	2054510	80.1988
JPN_JPN116	JPN	2146200	1721810	80.226
JPN_JPN117	JPN	4731406	3843676	81.2375
JPN_JPN118	JPN	4027730	3295068	81.8096
JPN_JPN119	JPN	3558736	2888595	81.1691
JPN_JPN120	JPN	4080528	3305573	81.0085
JPN_JPN121	JPN	5776999	4680657	81.0223
JPN_JPN122	JPN	2409072	1976302	82.0358
JPN_JPN123	JPN	2430406	1902083	78.2619
JPN_JPN124	JPN	1895977	1533069	80.8591
JPN_JPN125	JPN	2847701	2273914	79.8509
JPN_JPN126	JPN	5146802	4182360	81.2613
VIU_CSL001	VIU	4167890	3472236	83.3092
VIU_CSL005	VIU	681067	82156	12.0628
VIU_GH010	VIU	1917990	1555931	81.123
VIU_GH012	VIU	637933	512781	80.3816
VIU_GH025	VIU	1002079	814531	81.2841
VIU_GH031	VIU	2823111	2363084	83.705
VIU_GH038	VIU	2658102	2182468	82.1063
VIU_PH002	VIU	2486574	1730488	69.5933
VIU_PH003	VIU	6017849	4995798	83.0163
VIU_PH004	VIU	1591381	1279195	80.3827
VIU_PH005	VIU	2202643	1814838	82.3937
VIU_PH006	VIU	1060399	592024	55.8303
VIU_VIU001	VIU	2458813	2029576	82.5429
VIU_VIU003	VIU	2044037	1669812	81.6919
VIU_VIU004	VIU	1472841	1227348	83.332
VIU_VIU005	VIU	1368587	1133105	82.7938
VIU_VIU006	VIU	2841663	2369381	83.3801
VIU_VIU007	VIU	3547271	2935186	82.7449
VIU_VIU008	VIU	1859081	1527432	82.1606
VIU_VIU009	VIU	2508621	2052641	81.8235
VIU_VIU010	VIU	2859513	2365645	82.7289
VIU_VIU011	VIU	4962059	4136107	83.3547
VIU_VIU012	VIU	1454873	1195174	82.1497
VIU_VIU013	VIU	3549838	2920377	82.2679
VIU_VIU014	VIU	3203416	2648103	82.665
VIU_VIU015	VIU	2482504	2030668	81.7992
VIU_VIU016	VIU	3222698	2666828	82.7514
VIU_VIU017	VIU	2179302	1816579	83.356
VIU_VIU018	VIU	2761119	2270569	82.2337
VIU_VIU019	VIU	4606873	3818110	82.8786
VIU_VIU020	VIU	2793695	2268667	81.2067
VIU_VIU021	VIU	2861583	2362812	82.5701
VIU_VIU022	VIU	3174514	2632656	82.931
VIU_VIU023	VIU	3230745	2680024	82.9537
VIU_VIU024	VIU	2985941	2445797	81.9104
VIU_VIU025	VIU	2048982	1682863	82.1317
VIU_VIU026	VIU	2601752	2139371	82.2281
VIU_VIU027	VIU	2670468	2217674	83.0444
VIU_VIU028	VIU	3126130	2561812	81.9484
VIU_VIU029	VIU	1864864	1532611	82.1835
VIU_VIU030	VIU	3437328	2852596	82.9888
VIU_VIU031	VIU	2098287	1699940	81.0156
VIU_VIU032	VIU	1873001	1538598	82.1461
VIU_VIU033	VIU	3050068	2506884	82.1911
VIU_VIU034	VIU	2782074	2279152	81.9228
VIU_VIU035	VIU	2188049	1729446	79.0406
VIU_VIU036	VIU	2923997	2425900	82.9652
VIU_VIU037	VIU	3967329	3295401	83.0635
VIU_VIU038	VIU	2934189	2431231	82.8587
VIU_VIU039	VIU	4448806	3690852	82.9628
VIU_VIU040	VIU	3396042	2801907	82.5051
VIU_VIU041	VIU	1904029	1518327	79.7429
VIU_VIU042	VIU	4326883	3578027	82.6929
VIU_VIU043	VIU	1382411	1135126	82.112
VIU_VIU044	VIU	3957968	3272850	82.6902
VIU_VIU045	VIU	3774992	3119634	82.6395
VIU_VIU046	VIU	3184713	2632742	82.6681
VIU_VIU047	VIU	3206505	2641576	82.3818
VIU_VIU048	VIU	5307427	4399389	82.8912
VIU_VIU049	VIU	3365071	2760358	82.0297
VIU_VIU050	VIU	3445925	2843929	82.5302
VIU_VIU051	VIU	3419541	2769139	80.9798
VIU_VIU052	VIU	1755331	1440177	82.0459
VIU_VIU053	VIU	3710808	3080690	83.0194
VIU_VIU054	VIU	1811025	1414837	78.1235
VIU_VIU055	VIU	2884966	2332828	80.8615
