## Additional File S4 for "Genomic diversity of wild and cultured Yesso scallop *Mizuhopecten yessoensis* from Japan and Canada"

### Sheet: all_data_mhaps
		BC				JPN				VIU
		MAF ≥ 0.050	MAF ≥ 0.020	MAF ≥ 0.010	all	MAF ≥ 0.050	MAF ≥ 0.020	MAF ≥ 0.010	all	MAF ≥ 0.050	MAF ≥ 0.020	MAF ≥ 0.010	all
Summary	Total Loci	9377				9377				9377
	Monomorphic	2538				373				1451
	Polymorphic	6839				9004				7926
	Num. Indiv.	37				84				66
LD Method	Harmonic Mean Sample Size	31.2	31.2	31.3	31.3	62.6	62.8	62.7	62.7	56.5	56.5	56.4	56.5
	Independent comparisons	38329930	44801375	49925362	49925362	79235893	132013318	145331445	154905663	57496551	75538178	81272181	85713077
	Overall r^2	0.071146	0.066731	0.06241	0.06241	0.016159	0.016053	0.016059	0.016058	0.033217	0.030947	0.029998	0.028952
	Expected r^2 sample	0.034804	0.034717	0.034541	0.034541	0.01613	0.01604	0.01605	0.016064	0.018379	0.018355	0.018365	0.018324
	Estimated Ne^	6	7.6	9.3	9.3	11286.3	24693.7	34672.5	∞	20.2	24.2	26.4	29.1
	95% CI for Ne^, parametric, lower	6	7.6	9.3	9.3	9642.6	19187	25047.9	∞	20.1	24.2	26.4	29.1
	95% CI for Ne^, parametric, upper	6	7.6	9.3	9.3	13604.8	34632.5	56291.4	∞	20.2	24.2	26.4	29.2
	95% CI for Ne^, jackknife on samples, lower	3.9	5.3	6.9	6.9	421.9	427.4	428.4	433.9	16	19.7	21.4	23.7
	95% CI for Ne^, jackknife on samples, upper	8.2	9.9	12.2	12.2	∞	∞	∞	∞	25.6	30.1	33	36.4
Het. Excess Method	Harmonic Mean Sample Size	34.4	34.4	34.4	34.4	71.5	71.8	71.8	71.8	61.4	61.5	61.5	61.6
	Independent alleles	8873	9582	10128	10128	12705	16515	17305	17868	10825	12406	12850	13213
	Weighted mean D	0.00813	0.00269	0.00294	0.00294	-0.13175	-0.13078	-0.12888	-0.12495	-0.05899	-0.05988	-0.06047	-0.05882
	Estimated Neb^	62	186.3	170.5	170.5	∞	∞	∞	∞	∞	∞	∞	∞
	95% CI for Nb^, parametric, lower	35	57.4	58	58	∞	∞	∞	∞	∞	∞	∞	∞
	95% CI for Nb^, parametric, upper	287	∞	∞	∞	∞	∞	∞	∞	∞	∞	∞	∞
Molec. Coancestry Method	Harmonic Mean Sample Size				34.4				71.8				61.6
	Overall f1^				0.19154				0.07677				0.10298
	Estimated Neb^				2.6				6.5				4.9
	95% CI for Ne^, jackknife on samples, lower				2.5				6				4.7
	95% CI for Ne^, jackknife on samples, upper				2.7				7				5

### Sheet: all_data_single_snp
		BC				JPN				VIU
		MAF ≥ 0.050	MAF ≥ 0.020	MAF ≥ 0.010	all	MAF ≥ 0.050	MAF ≥ 0.020	MAF ≥ 0.010	all	MAF ≥ 0.050	MAF ≥ 0.020	MAF ≥ 0.010	all
Summary	Total Loci	9375				9375				9375
	Monomorphic	4031				776				2534
	Polymorphic	5344				8599				6841
	Num. Indiv.	37				84				66
LD Method	Harmonic Mean Sample Size	32.8	32.8	32.9	32.9	65.1	65.8	65.9	65.8	59	59.1	59.1	59.2
	Independent comparisons	8757113	11297893	14044043	14044043	11955955	27291473	32253547	36513340	11487374	17984154	20430517	23176378
	Overall r^2	0.070266	0.065443	0.060964	0.060964	0.015596	0.015421	0.015383	0.015396	0.03288	0.030279	0.02934	0.02841
	Expected r^2 sample	0.033216	0.033134	0.033001	0.033001	0.015604	0.015431	0.015394	0.01541	0.017693	0.01764	0.017621	0.017584
	Estimated Ne^	5.8	7.5	9.3	9.3	∞	∞	∞	∞	19.6	24.1	26.2	28.6
	95% CI for Ne^, parametric, lower	5.7	7.4	9.2	9.2	70662.1	∞	∞	∞	19.6	24.1	26.2	28.5
	95% CI for Ne^, parametric, upper	5.8	7.5	9.3	9.3	∞	∞	∞	∞	19.7	24.2	26.2	28.6
	95% CI for Ne^, jackknife on samples, lower	3.8	5.2	6.8	6.8	414.4	431.5	435.8	431.4	15.5	19.6	21.2	23.3
	95% CI for Ne^, jackknife on samples, upper	7.9	9.8	12.3	12.3	∞	∞	∞	∞	25	30	32.7	35.6
Het. Excess Method	Harmonic Mean Sample Size	34.8	34.8	34.8	34.8	72.3	72.7	72.8	72.8	62.2	62.3	62.3	62.3
	Independent alleles	4227	4792	5344	5344	4993	7528	8125	8599	4847	6046	6429	6841
	Weighted mean D	0.0114	0.00148	0.00132	0.00132	-0.14101	-0.14228	-0.13983	-0.13215	-0.0628	-0.06538	-0.06692	-0.06287
	Estimated Neb^	44.4	339.4	378.6	378.6	∞	∞	∞	∞	∞	∞	∞	∞
	95% CI for Nb^, parametric, lower	24.3	48.4	53.9	53.9	∞	∞	∞	∞	∞	∞	∞	∞
	95% CI for Nb^, parametric, upper	284.8	∞	∞	∞	∞	∞	∞	∞	∞	∞	∞	∞
Molec. Coancestry Method	Harmonic Mean Sample Size				34.8				72.8				62.3
	Overall f1^				0.25268				0.10514				0.12072
	Estimated Neb^				2				4.8				4.1
	95% CI for Ne^, jackknife on samples, lower				1.9				4.4				4
	95% CI for Ne^, jackknife on samples, upper				2.1				5.2				4.3

### Sheet: rarefied_mhap
		BC				JPN				VIU
		MAF ≥ 0.050	MAF ≥ 0.020	MAF ≥ 0.010	all	MAF ≥ 0.050	MAF ≥ 0.020	MAF ≥ 0.010	all	MAF ≥ 0.050	MAF ≥ 0.020	MAF ≥ 0.010	all
Summary	Total Loci	9460				9460				9460
	Monomorphic	2337				725				1578
	Polymorphic	7123				8735				7882
	Num. Indiv.	37				37				37
LD Method	Harmonic Mean Sample Size	31.1	31	31.1	31.1	27.2	27.1	27.2	27.2	32	32	32	32
	Independent comparisons	40045364	47807143	53296481	53296481	74789843	103436023	113600090	113600090	55188363	69714250	75850349	75850349
	Overall r^2	0.071245	0.066454	0.062225	0.062225	0.039177	0.039144	0.039031	0.039031	0.050906	0.048372	0.046788	0.046788
	Expected r^2 sample	0.034994	0.034932	0.034769	0.034769	0.039229	0.039232	0.039169	0.039169	0.03366	0.033583	0.033564	0.033564
	Estimated Ne^	6	7.8	9.5	9.5	∞	∞	∞	∞	17	20.2	22.9	22.9
	95% CI for Ne^, parametric, lower	6	7.7	9.5	9.5	∞	∞	∞	∞	16.9	20.2	22.9	22.9
	95% CI for Ne^, parametric, upper	6.1	7.8	9.5	9.5	∞	∞	∞	∞	17	20.3	23	23
	95% CI for Ne^, jackknife on samples, lower	3.9	5.5	7.1	7.1	100.1	101.2	101.9	101.9	11.9	14.8	16.8	16.8
	95% CI for Ne^, jackknife on samples, upper	8.2	10.2	12.5	12.5	∞	∞	∞	∞	25.1	28.8	32.7	32.7
Het. Excess Method	Harmonic Mean Sample Size	34.2	34.3	34.3	34.3	31.1	31.2	31.1	31.1	34.6	34.7	34.7	34.7
	Independent alleles	9077	9905	10472	10472	12497	14665	15425	15425	10629	11928	12426	12426
	Weighted mean D	0.00743	1e-05	0.00041	0.00041	-0.13446	-0.13882	-0.13172	-0.13172	-0.05845	-0.0597	-0.05722	-0.05722
	Estimated Neb^	67.8	52338.1	1208.9	1208.9	∞	∞	∞	∞	∞	∞	∞	∞
	95% CI for Nb^, parametric, lower	36.8	82.8	82	82	∞	∞	∞	∞	∞	∞	∞	∞
	95% CI for Nb^, parametric, upper	459	∞	∞	∞	∞	∞	∞	∞	∞	∞	∞	∞
Molec. Coancestry Method	Harmonic Mean Sample Size				34.3				31.1				34.7
	Overall f1^				0.20627				0.07737				0.10132
	Estimated Neb^				2.4				6.5				4.9
	95% CI for Ne^, jackknife on samples, lower				2.3				6				4.7
	95% CI for Ne^, jackknife on samples, upper				2.5				7				5.1

### Sheet: rarefied_single_snp
`		BC				JPN				VIU
		MAF ≥ 0.050	MAF ≥ 0.020	MAF ≥ 0.010	all	MAF ≥ 0.050	MAF ≥ 0.020	MAF ≥ 0.010	all	MAF ≥ 0.050	MAF ≥ 0.020	MAF ≥ 0.010	all
Summary	Total Loci	9460				9460				9460
	Monomorphic	3652				1340				2591
	Polymorphic	5808				8120				6869
	Num. Indiv.	37				37				37
LD Method	Harmonic Mean Sample Size	32.7	32.7	32.7	32.7	28.2	28.2	28.2	28.2	33.3	33.4	33.4	33.4
	Independent comparisons	9979986	13309017	16564242	16564242	14866067	25753038	32072237	32072237	13221366	19536543	23359778	23359778
	Overall r^2	0.070136	0.06482	0.060505	0.060505	0.037711	0.03764	0.037605	0.037605	0.049874	0.047203	0.045701	0.045701
	Expected r^2 sample	0.033289	0.033239	0.033143	0.033143	0.037882	0.037807	0.037813	0.037813	0.032433	0.032313	0.032329	0.032329
	Estimated Ne^	5.8	7.7	9.5	9.5	∞	∞	∞	∞	16.7	20.1	22.6	22.6
	95% CI for Ne^, parametric, lower	5.8	7.7	9.5	9.5	∞	∞	∞	∞	16.7	20	22.6	22.6
	95% CI for Ne^, parametric, upper	5.9	7.7	9.6	9.6	∞	∞	∞	∞	16.8	20.1	22.7	22.7
	95% CI for Ne^, jackknife on samples, lower	3.8	5.4	7	7	102.2	102.6	102.6	102.6	11.4	14.5	16.5	16.5
	95% CI for Ne^, jackknife on samples, upper	8	10.2	12.6	12.6	∞	∞	∞	∞	25.4	28.8	32.4	32.4
Het. Excess Method	Harmonic Mean Sample Size	34.7	34.7	34.7	34.7	31.5	31.6	31.5	31.5	35.1	35.1	35.1	35.1
	Independent alleles	4514	5205	5808	5808	5638	7342	8120	8120	5212	6305	6869	6869
	Weighted mean D	0.01262	-0.00175	-0.00157	-0.00157	-0.13937	-0.15319	-0.13854	-0.13854	-0.06108	-0.06414	-0.05888	-0.05888
	Estimated Neb^	40.1	∞	∞	∞	∞	∞	∞	∞	∞	∞	∞	∞
	95% CI for Nb^, parametric, lower	23.4	73	81.4	81.4	∞	∞	∞	∞	∞	∞	∞	∞
	95% CI for Nb^, parametric, upper	148.2	∞	∞	∞	∞	∞	∞	∞	∞	∞	∞	∞
Molec. Coancestry Method	Harmonic Mean Sample Size				34.7				31.5				35.1
	Overall f1^				0.24674				0.13974				0.12026
	Estimated Neb^				2				3.6				4.2
	95% CI for Ne^, jackknife on samples, lower				1.9				3.3				4
	95% CI for Ne^, jackknife on samples, upper				2.1				3.8				4.4
